# Universal base editing for hemophilia B

**DOI:** 10.1101/2024.11.13.623331

**Authors:** Nemekhbayar Baatartsogt, Yuji Kashiwakura, Takafumi Hiramoto, Rina Ito, Rikako Sato, Yasumitsu Nagao, Hina Naruoka, Haruka Takata, Morisada Hayakawa, Khishigjargal Batjargal, Tomoki Togashi, Atsushi Hoshino, Taro Shimizu, Yusuke Sato, Tatsuhiro Ishida, Osamu Nureki, Tsukasa Ohmori

## Abstract

The repair of pathological gene variants is an ultimate aim for treating genetic diseases; however, it is not practical to develop different therapeutic reagents for each of the many variants that can occur in a gene. Here, we investigated whether base editing to induce a gain-of-function variant in blood coagulation factor IX (FIX) can increase FIX activity as a treatment strategy for hemophilia B. We engineered a G:C to A:T substitution at c.1151 of *F9* by cytosine base editing to generate R338Q, known as the Shanghai *F9* variant, which markedly potentiates coagulation factor activity. An adeno-associated virus vector harboring the base editor converted more than 60% of the target G:C to A:T and increased FIX activity in HEK293 cells harboring patient-derived *F9* variants, as well as in knock-in mice harboring a human *F9* cDNA. Furthermore, administration of lipid nanoparticles embedded with the base editor mRNA and gRNA increased FIX activity in mice. These data indicate that cytosine base editing to generate R338Q in FIX can become a universal genome editing strategy for hemophilia B.
