## Extended table 1 and 2 for "Universal base editing for hemophilia B"

### Sheet: Table 1
HGVS cDNA Name	Yoshitake Nuc_No	hg19 Nuc_No.	HGVS Protein Name	Mature Protein change	Mutation type	Mechanism	Exon	Codon	Domain	Subtype	Reported Severity
c.251C>T	6488C>T	g.138619331C>T	p.Thr84Ile	Thr38Ile	Missense	Substitution	2	38	GLA	Light Chain	Mild
c.280G>A	10394G>A	g.138623237G>A	p.Gly94Arg	Gly48Arg	Missense	Substitution	4	48	EGF1	Light Chain	Mild
c.301C>T	10415C>T	g.138623258C>T	p.Pro101Ser	Pro55Ser	Missense	Substitution	4	55	EGF1	Light Chain	Mild
c.364G>A	10478G>A	g.138623321G>A	p.Gly122Arg	Gly76Arg	Missense	Substitution	4	76	EGF1	Light Chain	Mild
c.479G>A	17756G>A	g.138630609G>A	p.Gly160Glu	Gly114Glu	Missense	Substitution	5	114	EGF2	Light Chain	Mild
c.950C>T	30933C>T	g.138643794C>T	p.Ala317Val	Ala271Val	Missense	Substitution	8	271	Protease	Heavy Chain	Mild
c.1001T>C	30984T>C	g.138643845T>C	p.Ile334Thr	Ile288Thr	Missense	Substitution	8	288	Protease	Heavy Chain	Mild
c.1061G>A	31044G>A	g.138643905G>A	p.Ser354Asn	Ser308Asn	Missense	Substitution	8	308	Protease	Heavy Chain	Moderate
c.1138G>A	31121G>A	g.138643982G>A	p.Ala380Thr	Ala334Thr	Missense	Substitution	8	334	Protease	Heavy Chain	Mild
c.1300G>A	31283G>A	g.138644144G>A	p.Glu434Lys	Glu388Lys	Missense	Substitution	8	388	Protease	Heavy Chain	Mild
c.1334C>T	31317C>T	g.138644178C>T	p.Thr445Ile	Thr399Ile	Missense	Substitution	8	399	Protease	Heavy Chain	Mild

### Sheet: Table 2
Purpose	Name	Sequence
Spacer sequences	R338Q_gRNA1	TAGATCGAAGACATGTGGCT
	R338Q_gRNA1 for 1138G>A	TAGATCGAAGACATGTGGTT
	R338Q_gRNA2	AGATCGAAG ACATGTGGCTC
	R-loop_Site3	GTGTCAGGTAATGTGCTAAACA
	R-loop_Site4	GGTGGAGGAGGGTGCATGGGGT
	R-loop_Site5	TCTGCTTCTCCAGCCCTGGC
	R-loop_Site6	GATGTTCCAATCAGTACGCA
Spacer sequences	R338Q_F	TCTTTCCCTACACGACGCTCTTCCGATCTTCTGGAACTGGACGAACCT
	R338Q_R	GTGACTGGAGTTCAGACGTGTGCTCTTCCGATCTACATGGGGTCCCCCACTATC
	R-loop_Site3_F	TCT TTC CCT ACA CGA CGC TCT TCC GAT CTG GTT TCT TAT CTC CTT AAG TGT TC
	R-loop_Site3_R	GTG ACT GGA GTT CAG ACG TGT GCT CTT CCG ATC TGA TTT CCC TTC ATA ATA CTA CAG C
	R-loop_Site4_F	TCT TTC CCT ACA CGA CGC TCT TCC GAT CTG GAG GTG GAG AGA GGA TGT
	R-loop_Site4_R	GTG ACT GGA GTT CAG ACG TGT GCT CTT CCG ATC TTC CTG AGG TCT AGG AAC CCG
	R-loop_Site5_F	TCT TTC CCT ACA CGA CGC TCT TCC GAT CTA TGT GGG CTG CCT AGA AAG G
	R-loop_Site5_R	GTG ACT GGA GTT CAG ACG TGT GCT CTT CCG ATC TCC CAG CCA AAC TTG TCA ACC
	R-loop_Site6_F	TCT TTC CCT ACA CGA CGC TCT TCC GAT CTC TCC ACT AAG AAG AAC CTC TTT G
	R-loop_Site6_R	GTG ACT GGA GTT CAG ACG TGT GCT CTT CCG ATC TAA GGG ATT CCA TGA GGT GCG CGA A
AAV titeration	SV40 polyA_F	AGCAATAGCATCACAAATTTCACAA
	SV40 polyA_R	CCAGACATGATAAGATACATTGATGAGTT
	SV40 polyA_FAM Probe	AGCATTTTTTTCACTGCATTCTAGTTGTGGTTTGTC (FAM probe)
KI mice generation	KI_gRNA (Spacer)	CTTTGTAGATAGAAGACATG
	ssODN	AGCACAGAACATGTTGTTATAGATGGTGAACTTTGTAGATCGAAGACATGTGGCTCGGTCAACAAGTGGAACTCTAAGGTACTGAAG
	AAV6 hFIX Targeting vector fragment wild+c.1138G＞A	CCTGCAGGCAGCTGCGCGCTCGCTCGCTCACTGAGGCCGCCCGGGCAAAGCCCGGGCGTCGGGCGACCTTTGGTCGCCCGGCCTCAGTGAGCGAGCGAGCGCGCAGAGAGGGAGTGGCCAACTCCATCACTAGGGGTTCCTatcgatGGGATCTCGAGGCCAGATCTCTCTAGAAAGTATAGGAACTTCACGCGTCTTAAGATACATTGATGAGTTTGGACAAACCACAACTAGAATGCAGTGAAAAAAATGCTTTATTTGTGAAATTTGTGATGCTATTGCTTTATTTGTAACCATTATAAGCTGCAATAAACAAGTTAACAACAACAATTGCATTCATTTTATGTTTCAGGTTCAGGGGGAGGTGTGGGAGGTTTTTTAAAGCAAGTAAAACCTCTA…
	AAV6 hFIX Targeting vector fragment wild+c.1300G＞A	CCTGCAGGCAGCTGCGCGCTCGCTCGCTCACTGAGGCCGCCCGGGCAAAGCCCGGGCGTCGGGCGACCTTTGGTCGCCCGGCCTCAGTGAGCGAGCGAGCGCGCAGAGAGGGAGTGGCCAACTCCATCACTAGGGGTTCCTatcgatGGGATCTCGAGGCCAGATCTCTCTAGAAAGTATAGGAACTTCACGCGTCTTAAGATACATTGATGAGTTTGGACAAACCACAACTAGAATGCAGTGAAAAAAATGCTTTATTTGTGAAATTTGTGATGCTATTGCTTTATTTGTAACCATTATAAGCTGCAATAAACAAGTTAACAACAACAATTGCATTCATTTTATGTTTCAGGTTCAGGGGGAGGTGTGGGAGGTTTTTTAAAGCAAGTAAAACCTCTA…
	AAV6 hFIX Targeting vector fragment wild+c.1334C＞T	CCTGCAGGCAGCTGCGCGCTCGCTCGCTCACTGAGGCCGCCCGGGCAAAGCCCGGGCGTCGGGCGACCTTTGGTCGCCCGGCCTCAGTGAGCGAGCGAGCGCGCAGAGAGGGAGTGGCCAACTCCATCACTAGGGGTTCCTatcgatGGGATCTCGAGGCCAGATCTCTCTAGAAAGTATAGGAACTTCACGCGTCTTAAGATACATTGATGAGTTTGGACAAACCACAACTAGAATGCAGTGAAAAAAATGCTTTATTTGTGAAATTTGTGATGCTATTGCTTTATTTGTAACCATTATAAGCTGCAATAAACAAGTTAACAACAACAATTGCATTCATTTTATGTTTCAGGTTCAGGGGGAGGTGTGGGAGGTTTTTTAAAGCAAGTAAAACCTCTA…
Guide seq
Y-adaptor Index 2 (i5)	GS100 (common)	/5Phos/GATCGGAAGAGC*C*A
	GS101 (A01)	AAT GAT ACG GCG ACC ACC GAG ATC TAC ACT AGA TCG CNN WNN WNN ACA CTC TTT CCC TAC ACG ACG CTC TTC CGA TC*T
	GS102 (A02)	AAT GAT ACG GCG ACC ACC GAG ATC TAC ACC TCT CTA TNN WNN WNN ACA CTC TTT CCC TAC ACG ACG CTC TTC CGA TC*T
	GS103 (A03)	AAT GAT ACG GCG ACC ACC GAG ATC TAC ACT ATC CTC TNN WNN WNN ACA CTC TTT CCC TAC ACG ACG CTC TTC CGA TC*T
	GS104 (A04)	AAT GAT ACG GCG ACC ACC GAG ATC TAC ACA GAG TAG ANN WNN WNN ACA CTC TTT CCC TAC ACG ACG CTC TTC CGA TC*T
	GS105 (A05)	AAT GAT ACG GCG ACC ACC GAG ATC TAC ACG TAA GGA GNN WNN WNN ACA CTC TTT CCC TAC ACG ACG CTC TTC CGA TC*T
	GS106 (A06)	AAT GAT ACG GCG ACC ACC GAG ATC TAC ACA CTG CAT ANN WNN WNN ACA CTC TTT CCC TAC ACG ACG CTC TTC CGA TC*T
	GS107 (A07)	AAT GAT ACG GCG ACC ACC GAG ATC TAC ACA AGG AGT ANN WNN WNN ACA CTC TTT CCC TAC ACG ACG CTC TTC CGA TC*T
	GS108 (A08)	AAT GAT ACG GCG ACC ACC GAG ATC TAC ACC TAA GCC TNN WNN WNN ACA CTC TTT CCC TAC ACG ACG CTC TTC CGA TC*T
Index 1 (i7)	GS301 (P701_PCR2)	CAA GCA GAA GAC GGC ATA CGA GAT TCG CCT TAG TGA CTG GAG TCC TCT CTA TGG GCA GTC GGT GA
	GS302 (P702_PCR2)	CAA GCA GAA GAC GGC ATA CGA GAT CTA GTA CGG TGA CTG GAG TCC TCT CTA TGG GCA GTC GGT GA
	GS303 (P703_PCR2)	CAA GCA GAA GAC GGC ATA CGA GAT TTC TGC CTG TGA CTG GAG TCC TCT CTA TGG GCA GTC GGT GA
	GS304 (P704_PCR2)	CAA GCA GAA GAC GGC ATA CGA GAT GCT CAG GAG TGA CTG GAG TCC TCT CTA TGG GCA GTC GGT GA
	GS305 (P705_PCR2)	CAA GCA GAA GAC GGC ATA CGA GAT AGG AGT CCG TGA CTG GAG TCC TCT CTA TGG GCA GTC GGT GA
	GS306 (P706_PCR2)	CAA GCA GAA GAC GGC ATA CGA GAT CAT GCC TAG TGA CTG GAG TCC TCT CTA TGG GCA GTC GGT GA
	GS307 (P707_PCR2)	CAA GCA GAA GAC GGC ATA CGA GAT GTA GAG AGG TGA CTG GAG TCC TCT CTA TGG GCA GTC GGT GA
	GS308 (P708_PCR2)	CAA GCA GAA GAC GGC ATA CGA GAT CCT CTC TGG TGA CTG GAG TCC TCT CTA TGG GCA GTC GGT GA
Primer PCR1	P5_PCR1 GS200	AAT GAT ACG GCG ACC ACC GAG ATC TA
	Plus_PCR1 GS201	GGA TCT CGA CGC TCT CCC TAT ACC GTT ATT AAC ATA TGA CA
	Minus_PCR1 GS202	GGA TCT CGA CGC TCT CCC TGT TTA ATT GAG TTG TCA TAT GTT AAT AAC
Primer PCR2	P5_PCR2 GS203	AAT GAT ACG GCG ACC ACC GAG ATC TAC AC
	Plus GS204	CCT CTC TAT GGG CAG TCG GTG ATA CAT ATG ACA ACT CAA TTA AAC
	Minus GS205	CCT CTC TAT GGG CAG TCG GTG ATT TGA GTT GTC ATA TGT TAA TAA CGG TA
